# Synergistic biodegradation of polyethylene by experimentally evolved bacterial biofilms

**DOI:** 10.1101/2025.04.01.646683

**Authors:** Shan Li, Lei Su, Jiajia Liu, Jingwen Qiu, Lianbing Lin, Ákos T. Kovács, Yicen Lin

## Abstract

Polyethylene, one of the most widely used synthetic polymers, presents significant environmental challenges due to its resistance to biodegradation. Its surface offers a unique ecological niche for microbial colonization and serves as a primary habitat for degrading microorganisms. Despite the pivotal role microbial communities play in plastic degradation, there has been limited research on constructing stable, interacting microbial consortia. In this study, we explored the potential of evolving bacterial biofilm communities to enhance polyethylene degradation. Through long-term experimental evolution, six microbial populations underwent 40 selection cycles using polyethylene as their sole carbon source. The resulting evolved communities formed robust, multi-species biofilms with enhanced degradation capabilities, outperforming their ancestral populations in biofilm production. *Pseudomonas stutzeri* emerged as the dominant species, orchestrating a synergistic interaction with two other isolates through metabolic division of labor. (Meta)-transcriptomics analysis revealed that *Pseudomonas* primarily contributed to the expression of enzymes involved in microbe-mediated degradation of polyethylene, whereas the other community members were responsible for secreting extracellular polysaccharides, improving biofilm formation. This study highlights the potential of experimentally evolved microbial consortia to synergistically accelerate plastic biodegradation, offering promising strategies for environmental bioremediation.
