## Supplementary material for "Synergistic biodegradation of polyethylene by experimentally evolved bacterial biofilms": Dataset 2

GO ID	Function Description	Category	Gene Num	Ratio in Study	Ratio in Pop	Rich factor	Pvalue	Padjust
GO:0016627	oxidoreductase activity, acting on the CH-CH group of donors	MF	9	9/ 159	26/ 2122	0.34615384615385	6.1331900664E-5	0.0066238452717
GO:0016491	oxidoreductase activity	MF	37	37/ 159	260/ 2122	0.14230769230769	7.1490579601E-5	0.00386049129844
GO:0055085	transmembrane transport	BP	14	14/ 159	64/ 2122	0.21875	0.000175319035255	0.00631148526918
GO:0072329	monocarboxylic acid catabolic process	BP	5	5/ 159	9/ 2122	0.55555555555556	0.000218631258586	0.00590304398182
GO:0046395	carboxylic acid catabolic process	BP	7	7/ 159	20/ 2122	0.35	0.00039176960381	0.0084622234423
GO:0009062	fatty acid catabolic process	BP	4	4/ 159	6/ 2122	0.66666666666667	0.000404645542467	0.00728361976441
GO:0015658	branched-chain amino acid transmembrane transporter activity	MF	4	4/ 159	6/ 2122	0.66666666666667	0.000404645542467	0.00728361976441
GO:0046459	short-chain fatty acid metabolic process	BP	3	3/ 159	3/ 2122	1	0.000413363337142	0.00558040505142
GO:0019541	propionate metabolic process	BP	3	3/ 159	3/ 2122	1	0.000413363337142	0.00558040505142
GO:0052890	oxidoreductase activity, acting on the CH-CH group of donors, with a flavin as acceptor	MF	3	3/ 159	3/ 2122	1	0.000413363337142	0.00558040505142
GO:0003995	acyl-CoA dehydrogenase activity	MF	3	3/ 159	3/ 2122	1	0.000413363337142	0.00558040505142
GO:0016054	organic acid catabolic process	BP	7	7/ 159	21/ 2122	0.33333333333333	0.000551055161396	0.00495949645256
GO:0050660	flavin adenine dinucleotide binding	MF	8	8/ 159	28/ 2122	0.28571428571429	0.000709129192097	0.00589122713434
GO:0016620	oxidoreductase activity, acting on the aldehyde or oxo group of donors, NAD or NADP as acceptor	MF	6	6/ 159	17/ 2122	0.35294117647059	0.000995592583244	0.00768028564217
GO:0044282	small molecule catabolic process	BP	8	8/ 159	31/ 2122	0.25806451612903	0.00148175770791	0.010668655497
GO:0044242	cellular lipid catabolic process	BP	4	4/ 159	8/ 2122	0.5	0.00167487210384	0.0113053867009
GO:0006631	fatty acid metabolic process	BP	6	6/ 159	19/ 2122	0.31578947368421	0.00192361777003	0.012220630539
GO:0005215	transporter activity	MF	26	26/ 159	193/ 2122	0.13471502590674	0.00226244313865	0.0128602031039
GO:0022857	transmembrane transporter activity	MF	26	26/ 159	193/ 2122	0.13471502590674	0.00226244313865	0.0128602031039
GO:0016903	oxidoreductase activity, acting on the aldehyde or oxo group of donors	MF	6	6/ 159	20/ 2122	0.3	0.00258012412698	0.0132692097959
GO:0003988	acetyl-CoA C-acyltransferase activity	MF	3	3/ 159	5/ 2122	0.6	0.00369052086278	0.0181171024173
GO:0016408	C-acyltransferase activity	MF	3	3/ 159	5/ 2122	0.6	0.00369052086278	0.0181171024173
GO:0071702	organic substance transport	BP	14	14/ 159	82/ 2122	0.17073170731707	0.00391194104849	0.0176037347182
GO:0016042	lipid catabolic process	BP	4	4/ 159	10/ 2122	0.4	0.00445916600578	0.019263597145
GO:0005342	organic acid transmembrane transporter activity	MF	5	5/ 159	16/ 2122	0.3125	0.00491608888993	0.0196643555597
GO:0046943	carboxylic acid transmembrane transporter activity	MF	5	5/ 159	16/ 2122	0.3125	0.00491608888993	0.0196643555597
GO:0044255	cellular lipid metabolic process	BP	9	9/ 159	45/ 2122	0.2	0.00502625635845	0.0187184719556
GO:0016108	tetraterpenoid metabolic process	BP	2	2/ 159	2/ 2122	1	0.00558172149517	0.0200941973826
GO:0016109	tetraterpenoid biosynthetic process	BP	2	2/ 159	2/ 2122	1	0.00558172149517	0.0200941973826
GO:0019629	propionate catabolic process, 2-methylcitrate cycle	BP	2	2/ 159	2/ 2122	1	0.00558172149517	0.0200941973826
GO:0019626	short-chain fatty acid catabolic process	BP	2	2/ 159	2/ 2122	1	0.00558172149517	0.0200941973826
GO:0016117	carotenoid biosynthetic process	BP	2	2/ 159	2/ 2122	1	0.00558172149517	0.0200941973826
GO:0016116	carotenoid metabolic process	BP	2	2/ 159	2/ 2122	1	0.00558172149517	0.0200941973826
GO:0019543	propionate catabolic process	BP	2	2/ 159	2/ 2122	1	0.00558172149517	0.0200941973826
GO:0031317	tripartite ATP-independent periplasmic transporter complex	CC	2	2/ 159	2/ 2122	1	0.00558172149517	0.0200941973826
GO:0004491	methylmalonate-semialdehyde dehydrogenase (acylating, NAD) activity	MF	2	2/ 159	2/ 2122	1	0.00558172149517	0.0200941973826
GO:0006810	transport	BP	21	21/ 159	152/ 2122	0.13815789473684	0.00568015754128	0.0157296670374
GO:0051234	establishment of localization	BP	21	21/ 159	156/ 2122	0.13461538461538	0.00648176748685	0.0175007722145
GO:0008514	organic anion transmembrane transporter activity	MF	5	5/ 159	17/ 2122	0.29411764705882	0.00654962901772	0.017252681315
GO:0051179	localization	BP	21	21/ 159	157/ 2122	0.13375796178344	0.00675729133129	0.0173758919947
GO:0015288	porin activity	MF	3	3/ 159	6/ 2122	0.5	0.0069763961831	0.0175221113436
GO:0022829	wide pore channel activity	MF	3	3/ 159	6/ 2122	0.5	0.0069763961831	0.0175221113436
GO:0015171	amino acid transmembrane transporter activity	MF	4	4/ 159	12/ 2122	0.33333333333333	0.00933360632162	0.0214474358029
GO:0016616	oxidoreductase activity, acting on the CH-OH group of donors, NAD or NADP as acceptor	MF	7	7/ 159	33/ 2122	0.21212121212121	0.00940329397937	0.0211574114536
GO:0008299	isoprenoid biosynthetic process	BP	3	3/ 159	7/ 2122	0.42857142857143	0.0115418373181	0.0254391516399
GO:0006720	isoprenoid metabolic process	BP	3	3/ 159	7/ 2122	0.42857142857143	0.0115418373181	0.0254391516399
GO:0008643	carbohydrate transport	BP	3	3/ 159	7/ 2122	0.42857142857143	0.0115418373181	0.0254391516399
GO:0044248	cellular catabolic process	BP	9	9/ 159	52/ 2122	0.17307692307692	0.0132553392631	0.0242640108545
GO:0046930	pore complex	CC	2	2/ 159	3/ 2122	0.66666666666667	0.0159184378112	0.0277288916711
GO:0032787	monocarboxylic acid metabolic process	BP	9	9/ 159	54/ 2122	0.16666666666667	0.0168373425957	0.0279758923129
GO:0050661	NADP binding	MF	5	5/ 159	21/ 2122	0.23809523809524	0.0168666142529	0.0271879752136
GO:0016614	oxidoreductase activity, acting on CH-OH group of donors	MF	7	7/ 159	38/ 2122	0.18421052631579	0.0202400140578	0.0307876270175
GO:0046914	transition metal ion binding	MF	13	13/ 159	90/ 2122	0.14444444444444	0.0212216486251	0.0309721358312
GO:1901575	organic substance catabolic process	BP	11	11/ 159	74/ 2122	0.14864864864865	0.0224428741418	0.0323177387642
GO:0034030	ribonucleoside bisphosphate biosynthetic process	BP	3	3/ 159	9/ 2122	0.33333333333333	0.02477309228	0.0343012046954
GO:0034033	purine nucleoside bisphosphate biosynthetic process	BP	3	3/ 159	9/ 2122	0.33333333333333	0.02477309228	0.0343012046954
GO:0033866	nucleoside bisphosphate biosynthetic process	BP	3	3/ 159	9/ 2122	0.33333333333333	0.02477309228	0.0343012046954
GO:0035384	thioester biosynthetic process	BP	2	2/ 159	4/ 2122	0.5	0.0302747172441	0.0393936079803
GO:0006635	fatty acid beta-oxidation	BP	2	2/ 159	4/ 2122	0.5	0.0302747172441	0.0393936079803
GO:0019395	fatty acid oxidation	BP	2	2/ 159	4/ 2122	0.5	0.0302747172441	0.0393936079803
GO:0030258	lipid modification	BP	2	2/ 159	4/ 2122	0.5	0.0302747172441	0.0393936079803
GO:0015628	protein secretion by the type II secretion system	BP	2	2/ 159	4/ 2122	0.5	0.0302747172441	0.0393936079803
GO:0034219	carbohydrate transmembrane transport	BP	2	2/ 159	4/ 2122	0.5	0.0302747172441	0.0393936079803
GO:0034440	lipid oxidation	BP	2	2/ 159	4/ 2122	0.5	0.0302747172441	0.0393936079803
GO:0071616	acyl-CoA biosynthetic process	BP	2	2/ 159	4/ 2122	0.5	0.0302747172441	0.0393936079803
GO:0046148	pigment biosynthetic process	BP	2	2/ 159	4/ 2122	0.5	0.0302747172441	0.0393936079803
GO:0098776	protein transport across the cell outer membrane	BP	2	2/ 159	4/ 2122	0.5	0.0302747172441	0.0393936079803
GO:0015627	type II protein secretion system complex	CC	2	2/ 159	4/ 2122	0.5	0.0302747172441	0.0393936079803
GO:0070403	NAD+ binding	MF	2	2/ 159	4/ 2122	0.5	0.0302747172441	0.0393936079803
GO:0003985	acetyl-CoA C-acetyltransferase activity	MF	2	2/ 159	4/ 2122	0.5	0.0302747172441	0.0393936079803
GO:0046912	acyltransferase activity, acyl groups converted into alkyl on transfer	MF	2	2/ 159	4/ 2122	0.5	0.0302747172441	0.0393936079803
GO:0016453	C-acetyltransferase activity	MF	2	2/ 159	4/ 2122	0.5	0.0302747172441	0.0393936079803
GO:0006629	lipid metabolic process	BP	9	9/ 159	56/ 2122	0.16071428571429	0.0331000960604	0.0364776568829
GO:0008270	zinc ion binding	MF	7	7/ 159	43/ 2122	0.16279069767442	0.0377288058777	0.0407471103479
GO:0009056	catabolic process	BP	11	11/ 159	80/ 2122	0.1375	0.0467276265497	0.0489959579356
GO:0006573	valine metabolic process	BP	2	2/ 159	5/ 2122	0.4	0.0479975148315	0.0498435730942
GO:0016114	terpenoid biosynthetic process	BP	2	2/ 159	5/ 2122	0.4	0.0479975148315	0.0498435730942
GO:0006721	terpenoid metabolic process	BP	2	2/ 159	5/ 2122	0.4	0.0479975148315	0.0498435730942
GO:0042440	pigment metabolic process	BP	2	2/ 159	5/ 2122	0.4	0.0479975148315	0.0498435730942
GO:0043167	ion binding	MF	53	53/ 159	562/ 2122	0.094306049822064	0.0493647401721	0.0493647401721
